# Transcriptional response of the calcification and stress response toolkits in an octocoral under heat and pH stress

**DOI:** 10.1101/2020.07.15.202069

**Authors:** Sergio Vargas, Thorsten Zimmer, Nicola Conci, Martin Lehmann, Gert Wörheide

## Abstract

Up to one-third of all described marine species inhabit coral reefs, but the future of these hyperdiverse ecosystems is insecure due to local and global threats, such as overfishing, eutrophication, ocean warming, and acidification. Although these impacts are expected to have a net detrimental effect on reefs, it has been shown that some organisms like octocorals may remain unaffected, or benefit from, anthropogenically induced environmental change, and may replace stony corals in future reefs. Despite their potential importance in future shallow-water coastal environments, the molecular mechanisms leading to the resilience to anthropogenic-induced stress observed in octocorals remain unknown. Here, we use manipulative experiments, proteomics, and transcriptomics to show that the molecular toolkit used by Pinnigorgia flava, a common Indo-Pacific gorgonian octocoral, to deposit its calcium-carbonate skeleton is resilient to heat and seawater acidification stress. Sublethal heat stress triggered a stress response in P. flava but did not affect the expression of 27 transcripts encoding Skeletal Organic Matrix (SOM) proteins. Exposure to seawater acidification did not cause a stress response but triggered the downregulation of many transcripts, including an osteonidogen homolog present in the SOM. The observed transcriptional decoupling of the skeletogenic and stress-response toolkits provides insights into the mechanisms of resilience to anthropogenically-driven environmental change observed in octocorals.
