## Supplementary Tables for "Transcriptional response of the calcification and stress response toolkits in an octocoral under heat and pH stress": Supplementary_Tables_20_Pflava_TemperatureTreat_FDR0.05_1LFC_Symbiont_DEGs.csv

	baseMean	log2FoldChange	lfcSE	stat	pvalue	padj
TR15183|c0_g1_i1_100.00_1	14.3946929881883	0.7998498239068	0.245627265051227	3.2563560227729	0.00112852148708152	0.0492787716025599
TR50554|c0_g1_i1_100.00_1	21.2188756402972	0.771999537198732	0.237010412358441	3.25723890995643	0.00112501700929501	0.0491908099481418
TR26914|c0_g1_i1_100.00_1	8.0602172373741	1.10415523265353	0.318418366170373	3.46762420124578	0.000525081030530893	0.0285870549265941
TR15757|c0_g1_i1_100.00_1	16.5179150643994	1.24758494257825	0.250627013351017	4.97785504402487	6.42927755649953e-07	0.000164529698213304
TR40878|c0_g1_i1_100.00_1	13.3178070094784	1.04605767527423	0.255686146443839	4.09117853987443	4.29186549399154e-05	0.00460009947037821
TR12864|c0_g1_i1_100.00_1	18.7400083365779	0.860780980212718	0.21539373464383	3.9963139208115	6.43364084082465e-05	0.00622836807734027
TR29860|c0_g1_i3_56.56_4	38.1461441787348	0.908814949127198	0.270118733068439	3.36450174633736	0.000766819989911148	0.0380170494207728
TR7682|c1_g1_i1_100.00_1	12.1539244695406	-1.03029965301167	0.293500420660862	-3.51038560930098	0.000447457285502827	0.0253663884384483
TR39081|c7_g2_i1_69.97_2	22.5393607640957	0.753975154295326	0.231978488448446	3.25019427162482	0.00115326196069079	0.0496368759404488
TR9922|c0_g1_i3_66.55_3	31.4706975205147	0.890315664937841	0.259079631579185	3.43645565462264	0.00058937882835946	0.0311507693289697
TR2532|c0_g1_i1_100.00_1	5.94604362062131	1.82739508741485	0.409087003357391	4.46700841732285	7.93210100192065e-06	0.00128360057978139
TR4585|c0_g1_i1_100.00_1	68.5997861972685	0.903154564567634	0.217987532168562	4.14314780108275	3.42571006537127e-05	0.00392672016243182
TR34258|c0_g1_i1_100.00_1	16.8012471285527	1.12440394974658	0.292945788962902	3.83826630083073	0.000123906063802029	0.0100548533656524
TR15992|c0_g1_i1_100.00_1	6.65355146123423	1.09925262795476	0.337726249365136	3.25486286606729	0.00113447130646885	0.0493078070819712
TR3283|c0_g1_i1_100.00_1	5.16893573711972	1.87641237220924	0.479663286909976	3.91193660931862	9.15589473979221e-05	0.00814701879110567
TR52485|c1_g1_i1_100.00_1	6.51483974497662	1.18852196805996	0.350498104868183	3.39095119646066	0.000696505027012118	0.0354283882152913
TR42292|c0_g1_i1_100.00_1	9.72261952814206	0.949728461019109	0.288352791085101	3.29363366813682	0.00098901304015084	0.0452833543432171
TR8311|c2_g2_i1_100.00_1	64.6772471656068	0.787836811685412	0.196732601126477	4.00460730542023	6.2120588432108e-05	0.00604933588590192
TR23176|c0_g1_i1_100.00_1	15.3292419066229	1.20375216746722	0.28956596974052	4.15709127887474	3.22325230159784e-05	0.00374669031620943
