## Supplementary Tables for "Transcriptional response of the calcification and stress response toolkits in an octocoral under heat and pH stress": Supplementary_Tables_21_Pflava_pHTreat_FDR0.05_1LFC_Host_DEGs.csv

	baseMean	log2FoldChange	lfcSE	stat	pvalue	padj
TR29881|c0_g2_i1_100.00_1	60.0807018262746	-1.04706092336474	0.277384128999828	-3.77476868319814	0.00016015620676793	0.0331624520913647
TR57991|c0_g1_i1_100.00_1	52.8770724052323	-1.48552786860218	0.352007385698587	-4.2201610788763	2.44127822243484e-05	0.0144220996577717
TR7540|c0_g1_i1_100.00_1	70.6604873694784	-1.10179896621721	0.302301686563459	-3.64470003043109	0.000267703856526534	0.0404196552492671
TR32473|c1_g3_i2_26.71_4	216.935807471448	-1.27867882629747	0.33786283509884	-3.78460929543612	0.000153950241100508	0.0331624520913647
TR39030|c4_g3_i1_100.00_1	321.682358776452	-1.16675521190165	0.303005445369255	-3.85060806573887	0.000117824926210959	0.0311886943566565
TR23544|c0_g1_i2_50.09_2	74.866340368685	-1.39960175179717	0.37247886750784	-3.75753330963859	0.000171596530815529	0.034066677937183
TR21827|c0_g1_i1_100.00_1	34.987526919719	-1.22278105086148	0.34435104804595	-3.55097235161692	0.000383810734190814	0.0449687756928155
TR31587|c0_g1_i1_100.00_1	26.7173008352061	-1.18711750486138	0.333628447662673	-3.55820228514102	0.000373401705144567	0.0444783664444703
TR43634|c0_g1_i1_100.00_1	98.072109483578	-1.25704493879787	0.29344469897513	-4.28375412194583	1.83765988306247e-05	0.0142216554320708
TR59353|c0_g1_i1_100.00_1	196.823265323188	-1.14675147689086	0.236033510615906	-4.85842655942594	1.18322281010446e-06	0.00439131269622736
TR36147|c0_g1_i1_100.00_1	27.4196531945358	-1.38072181265414	0.373207852237773	-3.69960547286255	0.000215934886389216	0.0390175442631665
TR50811|c8_g2_i3_47.23_3	4838.550176628	-0.82174314503937	0.200360667059227	-4.101319670674	4.10800581155283e-05	0.0160650539888484
TR62659|c0_g1_i1_100.00_1	66.5209310800685	-1.71063670415972	0.471425608032318	-3.62864612149463	0.000284911471935634	0.0409005450910065
TR25416|c0_g1_i1_100.00_1	40.1314157048673	-1.11488941679502	0.311480795361589	-3.57931992404469	0.000344489531723865	0.042449425572939
TR7696|c12_g1_i1_100.00_1	42.5852086577384	-1.15912461532909	0.280212279078825	-4.13659465295246	3.52497989216091e-05	0.0157456445557962
TR44693|c1_g1_i1_100.00_1	82.0757165224933	-1.9243840432051	0.522096614215932	-3.68587727023489	0.000227916173633462	0.0390175442631665
TR39|c0_g1_i1_100.00_1	27.8344870014758	-1.21767830338679	0.331568472516302	-3.67247915384029	0.000240208751585186	0.0390175442631665
TR53989|c1_g1_i1_100.00_1	44.7203154554198	-1.20061194858152	0.285593338600884	-4.20392140259047	2.6233006233529e-05	0.0144220996577717
TR48895|c0_g1_i1_100.00_1	22.2948089559005	-1.7395022677218	0.467151312671023	-3.72363776048468	0.000196372628691665	0.0379317615475495
TR29744|c0_g1_i1_100.00_1	48.0365908862441	-2.46771778195613	0.608130367762063	-4.05787625939056	4.95209930989251e-05	0.0173921501987646
TR8380|c0_g1_i1_100.00_1	25.0204421270612	-1.74816560872797	0.439901078530664	-3.97399709627242	7.06764248318679e-05	0.0219619307944939
TR49588|c0_g1_i1_100.00_1	28.6714091333822	-1.17406638631106	0.333510043291148	-3.52033292528503	0.000431005432298693	0.0473907049944425
TR62661|c1_g1_i1_58.20_3	287.711506257193	-1.30674175327314	0.27395647594787	-4.76988816837385	1.84328222872283e-06	0.00439131269622736
TR37758|c0_g1_i2_59.64_2	3873.01441102976	-0.880779255081981	0.243484423411287	-3.6173946683817	0.000297583369907981	0.0409005450910065
TR28672|c0_g1_i1_100.00_1	26.1023950074868	-2.22498405243843	0.583823652383982	-3.81105500497102	0.000138374970071312	0.0319021261645055
TR56763|c0_g2_i1_100.00_1	74.8062830730858	-1.10576418571511	0.312295508076291	-3.54076237768038	0.000398972723446995	0.0452612389599314
TR36840|c1_g1_i1_100.00_1	67.3626246813632	-1.81765721141035	0.44116253920988	-4.12015311786392	3.78620698083724e-05	0.0159176595835551
TR54916|c0_g1_i1_100.00_1	165.327336730133	-1.23621662228817	0.350772783566986	-3.52426607822067	0.000424657584877908	0.0473907049944425
TR14433|c2_g1_i1_100.00_1	37.4359530124529	-1.61095447487569	0.461230057687366	-3.49273523705959	0.000478100286031695	0.048814039203836
TR7690|c10_g1_i1_100.00_1	360.027522890686	-0.83590059750807	0.201799899159857	-4.1422250505978	3.43952586534368e-05	0.0157456445557962
TR51872|c0_g2_i1_100.00_1	157.35570645915	-1.03754273357087	0.281337750509511	-3.6878902020502	0.000226121178188324	0.0390175442631665
TR21864|c1_g1_i1_100.00_1	242.593276211528	-0.773823663272508	0.214513815327756	-3.60733718753816	0.000309355532366917	0.0417163016948368
TR34025|c10_g1_i3_23.15_5	26.7206935638662	-1.81242509100894	0.469136083661124	-3.86332485206602	0.000111854100842797	0.0311886943566565
TR40238|c1_g1_i1_100.00_1	32.9914835825463	-1.55710290403998	0.352663409366025	-4.41526640611553	1.00885668864706e-05	0.0103004267910864
TR34472|c0_g1_i1_100.00_1	65.2898725055681	-1.15728293149317	0.317837743165301	-3.64111234860891	0.000271462634946806	0.0404196552492671
TR9928|c0_g2_i1_100.00_1	25.1992836654633	-2.23775805846393	0.609044980725023	-3.6742081936215	0.000238588138014985	0.0390175442631665
TR28721|c1_g1_i1_100.00_1	60.8893408894002	-1.50461775275147	0.322487301143023	-4.66566512051331	3.07620349787543e-06	0.00549640659982892
TR9912|c4_g1_i1_100.00_1	116.466943700979	-0.849055975895976	0.232287929067615	-3.65518767722463	0.000256993904581615	0.0404196552492671
TR39344|c0_g1_i1_100.00_1	53.6802529104407	-1.16783353288494	0.305394507008246	-3.82401616952922	0.000131295298637906	0.0315675444742128
TR56758|c3_g1_i1_100.00_1	163.002395849434	-1.16246061969572	0.279387315089432	-4.16074945751784	3.17204924293518e-05	0.0157456445557962
TR35887|c1_g2_i1_100.00_1	138.142357002319	-1.09064957470376	0.303629402034938	-3.59204203345978	0.000328096911867817	0.042449425572939
TR14454|c0_g2_i1_100.00_1	53.7331900721528	-1.46378835685898	0.403804930423498	-3.62498881656499	0.000288973956472342	0.0409005450910065
TR33332|c1_g1_i1_100.00_1	701.98446375868	-1.36851852781522	0.358086677135359	-3.82175214884609	0.000132506832828653	0.0315675444742128
TR56828|c3_g1_i1_50.01_2	106.02110196326	-0.789999557931918	0.225667100154002	-3.50072986887675	0.000463985896021979	0.04876628233631
TR46510|c0_g1_i1_100.00_1	79.6237453777333	-1.05874840787087	0.276702483714205	-3.82630612367183	0.000130080510367691	0.0315675444742128
TR59353|c3_g1_i1_100.00_1	412.877802948176	-1.44506593167473	0.331740271039861	-4.3560160095881	1.3245109309697e-05	0.0118328495295506
TR61149|c1_g1_i1_100.00_1	28.506545442486	-1.45308505834558	0.344030095777313	-4.22371494872399	2.40307958759321e-05	0.0144220996577717
TR57500|c0_g1_i1_100.00_1	24.5383692225506	-1.45335115434561	0.410443325409439	-3.54093017079961	0.000398719087601697	0.0452612389599314
TR20956|c6_g3_i1_100.00_1	209.397655180503	-1.19962675231687	0.325306354974859	-3.68768311461231	0.00022630523046682	0.0390175442631665
TR40470|c1_g1_i1_100.00_1	35.2531836430727	-1.18719389379672	0.300382729377022	-3.95227081216985	7.74130599206121e-05	0.0230529641355256
TR20966|c19_g1_i1_100.00_1	64.923375936697	-1.22373927552283	0.34164273849699	-3.58192678382834	0.000341069390577686	0.042449425572939
TR32462|c0_g1_i2_57.55_2	134.763664479121	-1.05344048172064	0.26077681199787	-4.03962481805798	5.35367712848497e-05	0.0173921501987646
TR61053|c0_g1_i1_100.00_1	60.2343447885219	-1.43014216519948	0.400917368740497	-3.56717437733452	0.00036085136254398	0.0437119438661326
TR33030|c6_g1_i1_100.00_1	85.2135051848527	-1.9466565460424	0.481392643202371	-4.04380202633063	5.2591331871288e-05	0.0173921501987646
TR9924|c4_g2_i4_30.42_5	42.906627218181	-1.31448401586151	0.360736091589609	-3.64389382295835	0.00026854423750407	0.0404196552492671
TR22964|c0_g1_i1_100.00_1	52.3810493588214	-1.29558847542654	0.303699323938006	-4.26602357432644	1.98987763146367e-05	0.0142216554320708
TR50801|c2_g3_i1_100.00_1	566.241903140081	-0.703579816207679	0.195627143032472	-3.59653474104508	0.000322484531201952	0.042449425572939
TR33028|c6_g1_i2_83.45_2	338.432819721322	-1.04874276045916	0.284847885171575	-3.68176425051379	0.000231625545572836	0.0390175442631665
TR20951|c6_g1_i4_51.35_4	55.6240961046697	-1.94889589260569	0.476232778741913	-4.09231783195224	4.27082728121058e-05	0.0160650539888484
TR33022|c0_g3_i1_64.33_2	69.5587796947179	-1.15406068591131	0.306011687266065	-3.77129611036031	0.000162401822190816	0.0331624520913647
TR19142|c1_g1_i1_100.00_1	34.9380468860866	-1.29887127391121	0.362716689392204	-3.58095260542794	0.000342343756095145	0.042449425572939
TR46045|c0_g1_i1_45.32_3	187.081156955109	-0.936893820828112	0.266733604120464	-3.51247014382555	0.000443961882448151	0.0475702779718731
TR20971|c1_g1_i1_68.37_2	73.1848724943172	-1.10482971526382	0.286818701409672	-3.8520142160666	0.000117150220036297	0.0311886943566565
TR29890|c0_g1_i2_40.53_3	204.258052981667	-1.05155070955829	0.236302887297433	-4.45001210770104	8.58654484358972e-06	0.0102280059995226
TR19143|c0_g1_i1_100.00_1	54.3867933546122	-1.7197499726572	0.452888043144336	-3.79729603969498	0.000146283050817509	0.0326714051310231
TR57001|c1_g1_i1_100.00_1	70.3341834712553	-1.2288420207497	0.349969588346244	-3.51128229900348	0.000445950556053658	0.0475702779718731
TR39487|c0_g1_i1_100.00_1	89.8463686032111	-0.821486337502418	0.235171145817383	-3.49314255644408	0.000477371594472141	0.048814039203836
TR23910|c0_g1_i1_100.00_1	110.193282117749	-1.08209470869771	0.298816052953233	-3.62127368326848	0.000293156189962397	0.0409005450910065
TR25622|c0_g3_i1_100.00_1	66.6767309817788	-2.71713580926386	0.600552202376358	-4.52439571200018	6.05683091622751e-06	0.00865763411165561
TR20956|c6_g1_i1_100.00_1	95.1891007479907	-1.83368329293072	0.38252352653959	-4.79364840515486	1.63775203357466e-06	0.00439131269622736
